# C-terminal HA tags compromise function and exacerbate phenotypes of *Saccharomyces cerevisiae* Bloom’s helicase homolog Sgs1 SUMOylation-associated mutants

**DOI:** 10.1101/2020.04.23.058578

**Authors:** Matan Cohen, Michael Lichten

## Abstract

The Sgs1 helicase and Top3-Rmi1 decatenase form a complex that affects homologous recombination outcomes during the mitotic cell cycle and during meiosis. Previous studies have reported that Sgs1-Top3-Rmi1 function is regulated by SUMOylation that is catalyzed by the Smc5-Smc6-Mms21 complex. These studies used strains in which *SGS1* was C-terminally tagged with three or six copies of a human influenza hemagglutinin-derived epitope tag (3HA and 6HA). They identified *SGS1* mutants that affect its SUMOylation, which we will refer to as *SGS1* SUMO-site mutants. In previous work, these mutants showed phenotypes consistent with substantial loss of Sgs1-Top3-Rmi1 function during the mitotic cell cycle. We find that the reported phenotypes are largely due to the presence of the HA epitope tags. Untagged *SGS1* SUMO-site mutants show either wild-type or weak hypomorphic phenotypes, depending on the assay. These phenotypes are exacerbated by both 6HA and 3HA epitope tags in two different *S. cerevisiae* strain backgrounds. Importantly, a C-terminal 6HA tag confers strong hypomorphic or null phenotypes on an otherwise wild-type Sgs1 protein. Taken together, these results suggest that the HA epitope tags used in previous studies seriously compromise Sgs1 function. Furthermore, they raise the possibilities either that sufficient SUMOylation of the Sgs1-Top3-Rmi1 complex might still occur in the SUMO-site mutants isolated, or that Smc5-Smc6-Mms21-mediated SUMOylation plays a minor role in the regulation of Sgs1-Top3-Rmi1 during recombination.
