## Supplemental File 1 for "C-terminal HA tags compromise function and exacerbate phenotypes of *Saccharomyces cerevisiae* Bloom’s helicase homolog Sgs1 SUMOylation-associated mutants"

### Sheet: Figure 3a and 3b
	Live:dead spores					total	spore
Genotype	4:0	3:1	2:2	1:3	0:4	tetrads	viability
wild type	205	9	4	0	0	218	0.980505
sgs1-md	146	37	14	4	2	203	0.89532
SGS1	82	4	0	1	0	87	0.979885
sgs1-6HA	94	72	30	8	13	217	0.760369
sgs1-6KR	78	6	2	0	0	86	0.97093
sgs1-K621R	79	4	2	0	1	86	0.965116
sgs1-ASIM	73	4	0	0	0	77	0.987013
sgs1-ZSIM	70	3	2	0	1	76	0.963816
msh4∆ sgs1-md	38	21	9	6	3	77	0.775974
msh4∆ SGS1	11	5	12	4	40	72	0.302083
msh4∆ sgs1-6HA	39	23	9	5	2	78	0.794872
msh4∆ sgs1-6KR	14	9	15	6	33	77	0.386364
msh4∆ sgs1-K621R	10	3	14	1	48	76	0.256579
msh4∆ sgs1-ASIM	10	5	17	7	36	75	0.32
msh4∆ sgs1-ZSIM	23	10	18	4	23	78	0.519231

### Sheet: Figure 3c
	wild type								sgs1-K621R mms4-md
	Replicate 1			Replicate 2					Replicate 1			Replicate 2
hr in meiosis	1 nucleus	2 nuclei	3 or 4 nuclei	1 nucleus	2 nuclei	3 or 4 nuclei		hr in meiosis	1 nucleus	2 nuclei	3 or 4 nuclei	1 nucleus	2 nuclei	3 or 4 nuclei
0	200	0	0	200	0	0		0	200	0	0	200	0	0
4	200	0	0	200	0	0		4	200	0	0	200	0	0
5	151	49	0	135	65	0		5	200	0	0	200	0	0
6	29	47	124	34	45	121		6	198	2	0	151	41	8
7	6	26	168	7	17	176		7	170	6	24	123	26	51
8	0	8	192	4	11	185		8	81	14	105	74	28	98
	mms4-md								sgs1-ZSIM mms4-md
	Replicate 1			Replicate 2					Replicate 1			Replicate 2
hr in meiosis	1 nucleus	2 nuclei	3 or 4 nuclei	1 nucleus	2 nuclei	3 or 4 nuclei		hr in meiosis	1 nucleus	2 nuclei	3 or 4 nuclei	1 nucleus	2 nuclei	3 or 4 nuclei
0	200	0	0	200	0	0		0	200	0	0	200	0	0
4	200	0	0	200	0	0		4	200	0	0	200	0	0
5	200	0	0	200	0	0		5	197	3	0	200	0	0
6	130	34	36	180	10	10		6	196	3	1	180	20	0
7	57	26	117	77	30	93		7	143	4	53	131	32	37
8	30	14	156	83	54	63		8	95	19	86	79	21	100
	SGS1 mms4-md								sgs1-6KR mms4-md
	Replicate 1			Replicate 2					Replicate 1			Replicate 2
hr in meiosis	1 nucleus	2 nuclei	3 or 4 nuclei	1 nucleus	2 nuclei	3 or 4 nuclei		hr in meiosis	1 nucleus	2 nuclei	3 or 4 nuclei	1 nucleus	2 nuclei	3 or 4 nuclei
0	200	0	0	200	0	0		0	200	0	0	200	0	0
4	200	0	0	200	0	0		4	200	0	0	200	0	0
5	200	0	0	200	0	0		5	200	0	0	200	0	0
6	168	18	14	175	21	4		6	196	1	3	177	19	4
7	58	30	112	123	27	50		7	159	11	30	120	46	34
8	24	13	163	80	19	101		8	76	12	112	80	25	95
	sgs1-md mms4-md								sgs1-ASIM mms4-md
	Replicate 1			Replicate 2					Replicate 1			Replicate 2
hr in meiosis	1 nucleus	2 nuclei	3 or 4 nuclei	1 nucleus	2 nuclei	3 or 4 nuclei		hr in meiosis	1 nucleus	2 nuclei	3 or 4 nuclei	1 nucleus	2 nuclei	3 or 4 nuclei
0	200	0	0	200	0	0		0	200	0	0	200	0	0
4	200	0	0	200	0	0		4	200	0	0	200	0	0
5	200	0	0	200	0	0		5	199	1	0	200	0	0
6	200	0	0	200	0	0		6	188	6	6	178	20	2
7	200	0	0	200	0	0		7	159	3	38	128	33	39
8	200	0	0	200	0	0		8	64	16	120	70	50	80
	sgs1-6HA mms4-md
	Replicate 1			Replicate 2
hr in meiosis	1 nucleus	2 nuclei	3 or 4 nuclei	1 nucleus	2 nuclei	3 or 4 nuclei
0	200	0	0	200	0	0
4	200	0	0	200	0	0
5	200	0	0	200	0	0
6	200	0	0	200	0	0
7	200	0	0	200	0	0
8	200	0	0	200	0	0
